# Strengths and potential pitfalls of hay-transfer for ecological restoration revealed by RAD-seq analysis in floodplain *Arabis* species

**DOI:** 10.1101/474858

**Authors:** Hannes Dittberner, Christian Becker, Wen-Biao Jiao, Korbinian Schneeberger, Norbert Hölzel, Aurélien Tellier, Juliette de Meaux

**Affiliations:** Institute of Botany, University of Cologne, 50674 Cologne, Germany; Cologne Center for Genomics, University of Cologne, 50931 Cologne, Germany; Max-Planck-Institute for Plant Breeding Research, 50829 Cologne, Germany; Institute of Landscape Ecology, University of Münster, 48149 Münster, Germany; Center of Life and Food Sciences Weihenstephan, Technical University of Munich, 85354, Freising, Germany

**Keywords:** genetic diversity, RAD-seq, restoration genetics, hybridization, population structure, reference genome

## Abstract

Achieving high intraspecific genetic diversity is a critical goal in ecological restoration as it increases the adaptive potential and long-term resilience of populations. Thus, we investigated genetic diversity within and between pristine sites in a fossil floodplain and compared it to sites restored by hay-transfer between 1997 and 2014. RAD-seq genotyping revealed that the stenoecious flood-plain species *Arabis nemorensis* is co-occurring with individuals that, based on ploidy, ITS-sequencing and morphology, probably belong to the close relative *Arabis sagittata*, which has a documented preference for dry calcareous grasslands but has not been reported in floodplain meadows. We show that hay-transfer maintains genetic diversity for both species. Additionally, in *A. sagittata*, transfer from multiple genetically isolated pristine sites resulted in restored sites with increased diversity and admixed local genotypes. In *A. nemorensis,* transfer did not create novel admixture dynamics because genetic diversity between pristine sites was less differentiated. Thus, the effects of hay-transfer on genetic diversity also depend on the genetic makeup of the donor communities of each species, especially when local material is mixed. Our results demonstrate the efficiency of hay-transfer for habitat restoration and emphasize the importance of pre-restoration characterization of micro-geographic patterns of intraspecific diversity of the community to guarantee that restoration practices reach their goal, i.e. maximize the adaptive potential of the entire restored plant community. Overlooking these patterns may alter the balance between species in the community. Additionally, our comparison of summary statistics obtained from *de novo* and reference-based RAD-seq pipelines shows that the genomic impact of restoration can be reliably monitored in species lacking prior genomic knowledge.
