## Supplemental Tables for "Strengths and potential pitfalls of hay-transfer for ecological restoration revealed by RAD-seq analysis in floodplain *Arabis* species"

### Sheet: TableS1
Accession	Population	Type	Species	Year_sampled	Year_restored
359	A-1	restored	sagittata	2016	1997
358	A-1	restored	nemorensis	2016	1997
360	A-1	restored	sagittata	2016	1997
361	A-1	restored	nemorensis	2016	1997
362	A-1	restored	nemorensis	2016	1997
363	A-1	restored	nemorensis	2016	1997
364	A-1	restored	sagittata	2016	1997
365	A-1	restored	sagittata	2016	1997
366	A-1	restored	sagittata	2016	1997
367	A-1	restored	nemorensis	2016	1997
10	A-2	restored	sagittata	2015	1997
2	A-2	restored	sagittata	2015	1997
59	A-2	restored	nemorensis	2015	1997
55	A-2	restored	nemorensis	2015	1997
3	A-2	restored	nemorensis	2015	1997
5	A-2	restored	sagittata	2015	1997
6	A-2	restored	hybrid	2015	1997
8	A-2	restored	nemorensis	2015	1997
9	A-2	restored	nemorensis	2015	1997
73	A-2	restored	sagittata	2015	1997
74	A-2	restored	sagittata	2015	1997
75	A-2	restored	sagittata	2015	1997
333	A-2	restored	hybrid	2016	1997
334	A-2	restored	sagittata	2016	1997
335	A-2	restored	sagittata	2016	1997
336	A-2	restored	hybrid	2016	1997
337	A-2	restored	nemorensis	2016	1997
338	A-2	restored	sagittata	2016	1997
339	A-2	restored	nemorensis	2016	1997
340	A-2	restored	sagittata	2016	1997
341	A-2	restored	nemorensis	2016	1997
342	A-2	restored	sagittata	2016	1997
15	B	pristine	sagittata	2015	NA
16	B	pristine	sagittata	2015	NA
17	B	pristine	sagittata	2015	NA
19	B	pristine	sagittata	2015	NA
61	B	pristine	sagittata	2015	NA
62	B	pristine	sagittata	2015	NA
12	B	pristine	hybrid	2015	NA
14	B	pristine	hybrid	2015	NA
72	B	pristine	sagittata	2015	NA
323	B	pristine	sagittata	2016	NA
324	B	pristine	sagittata	2016	NA
325	B	pristine	sagittata	2016	NA
326	B	pristine	sagittata	2016	NA
327	B	pristine	sagittata	2016	NA
328	B	pristine	sagittata	2016	NA
330	B	pristine	sagittata	2016	NA
332	B	pristine	hybrid	2016	NA
24	C	pristine	hybrid	2015	NA
25	C	pristine	nemorensis	2015	NA
26	C	pristine	nemorensis	2015	NA
27	C	pristine	nemorensis	2015	NA
29	C	pristine	nemorensis	2015	NA
30	C	pristine	nemorensis	2015	NA
51	C	pristine	nemorensis	2015	NA
52	C	pristine	nemorensis	2015	NA
53	C	pristine	hybrid	2015	NA
31	D	pristine	hybrid	2015	NA
32	D	pristine	hybrid	2015	NA
34	D	pristine	sagittata	2015	NA
35	D	pristine	hybrid	2015	NA
58	D	pristine	sagittata	2015	NA
36	D	pristine	nemorensis	2015	NA
37	D	pristine	hybrid	2015	NA
38	D	pristine	nemorensis	2015	NA
40	D	pristine	hybrid	2015	NA
54	D	pristine	nemorensis	2015	NA
56	D	pristine	hybrid	2015	NA
57	D	pristine	hybrid	2015	NA
33	D	pristine	sagittata	2015	NA
368	D	pristine	nemorensis	2016	NA
369	D	pristine	hybrid	2016	NA
370	D	pristine	sagittata	2016	NA
371	D	pristine	nemorensis	2016	NA
372	D	pristine	hybrid	2016	NA
373	D	pristine	hybrid	2016	NA
374	D	pristine	hybrid	2016	NA
375	D	pristine	hybrid	2016	NA
376	D	pristine	sagittata	2016	NA
377	D	pristine	hybrid	2016	NA
378	E	restored	sagittata	2016	NA
379	E	restored	sagittata	2016	NA
380	E	restored	sagittata	2016	NA
381	E	restored	sagittata	2016	NA
382	E	restored	sagittata	2016	NA
383	E	restored	sagittata	2016	NA
384	E	restored	sagittata	2016	NA
385	E	restored	sagittata	2016	NA
386	E	restored	sagittata	2016	NA
387	E	restored	hybrid	2016	NA
63	E	restored	sagittata	2015	NA
64	E	restored	sagittata	2015	NA
66	E	restored	sagittata	2015	NA
67	E	restored	sagittata	2015	NA
69	E	restored	sagittata	2015	NA
70	E	restored	sagittata	2015	NA
71	E	restored	sagittata	2015	NA
91	F	restored	nemorensis	2016	2000
92	F	restored	nemorensis	2016	2000
93	F	restored	nemorensis	2016	2000
94	F	restored	sagittata	2016	2000
96	F	restored	sagittata	2016	2000
97	F	restored	nemorensis	2016	2000
98	F	restored	nemorensis	2016	2000
99	F	restored	nemorensis	2016	2000
100	F	restored	nemorensis	2016	2000
101	G	restored	nemorensis	2016	2014
102	G	restored	sagittata	2016	2014
103	G	restored	nemorensis	2016	2014
104	G	restored	nemorensis	2016	2014
105	G	restored	nemorensis	2016	2014
106	G	restored	nemorensis	2016	2014
107	G	restored	nemorensis	2016	2014
108	G	restored	nemorensis	2016	2014
109	G	restored	nemorensis	2016	2014
110	G	restored	nemorensis	2016	2014
111	H	restored	hybrid	2016	2006
113	H	restored	sagittata	2016	2006
114	H	restored	sagittata	2016	2006
115	H	restored	sagittata	2016	2006
116	H	restored	sagittata	2016	2006
118	H	restored	sagittata	2016	2006
119	H	restored	sagittata	2016	2006
120	H	restored	sagittata	2016	2006
343	I	pristine	sagittata	2016	NA
344	I	pristine	sagittata	2016	NA
347	I	pristine	nemorensis	2016	NA
350	I	pristine	sagittata	2016	NA
352	I	pristine	sagittata	2016	NA
353	I	pristine	sagittata	2016	NA
355	I	pristine	sagittata	2016	NA
356	I	pristine	sagittata	2016	NA
357	I	pristine	sagittata	2016	NA

### Sheet: TableS2
Population	Type	Latitude	Longitude
A-1	restored	49.8598	8.39162
A-2	restored	49.8601	8.392
B	pristine	49.859	8.39205
C	pristine	49.8547	8.392
D	pristine	49.8357	8.42768
E	restored	49.8379	8.42852
F	restored	49.8524	8.39436
G	restored	49.8594	8.39276
H	restored	49.8452	8.40338
I	pristine	49.9167	8.37415
Mam-2	A. hirsuta pristine (ploidy only)	48.664	12.5918
Adl-3	A. hirsuta pristine (ploidy only)	48.6241	10.445

### Sheet: TableS3
#first adapter
KpnI_P1f_AACGTT	ACACTCTTTCCCTACACGACGCTCTTCCGATCTNNNNNAACGTTGTA*C
KpnI_P1r_AACGTT	[PHO]AACGTTNNNNNAGATCGGAAGAGCGTCGTGTAGGGAAAGAGTGT
KpnI_P1f_CGATAA	ACACTCTTTCCCTACACGACGCTCTTCCGATCTNNNNNCGATAAGTA*C
KpnI_P1r_CGATAA	[PHO]TTATCGNNNNNAGATCGGAAGAGCGTCGTGTAGGGAAAGAGTGT
KpnI_P1f_GCTAGC	ACACTCTTTCCCTACACGACGCTCTTCCGATCTNNNNNGCTAGCGTA*C
KpnI_P1r_GCTAGC	[PHO]GCTAGCNNNNNAGATCGGAAGAGCGTCGTGTAGGGAAAGAGTGT
KpnI_P1f_TTGGCC	ACACTCTTTCCCTACACGACGCTCTTCCGATCTNNNNNTTGGCCGTA*C
KpnI_P1r_TTGGCC	[PHO]GGCCAANNNNNAGATCGGAAGAGCGTCGTGTAGGGAAAGAGTGT
KpnI_P1f_CCTCAT	ACACTCTTTCCCTACACGACGCTCTTCCGATCTNNNNNCCTCATGTA*C
KpnI_P1r_CCTCAT	[PHO]ATGAGGNNNNNAGATCGGAAGAGCGTCGTGTAGGGAAAGAGTGT
KpnI_P1f_GGCTTA	ACACTCTTTCCCTACACGACGCTCTTCCGATCTNNNNNGGCTTAGTA*C
KpnI_P1r_GGCTTA	[PHO]TAAGCCNNNNNAGATCGGAAGAGCGTCGTGTAGGGAAAGAGTGT
KpnI_P1f_TGTAAT	ACACTCTTTCCCTACACGACGCTCTTCCGATCTNNNNNTGTAATGTA*C
KpnI_P1r_TGTAAT	[PHO]ATTACANNNNNAGATCGGAAGAGCGTCGTGTAGGGAAAGAGTGT
KpnI_P1f_ACATTA	ACACTCTTTCCCTACACGACGCTCTTCCGATCTNNNNNACATTAGTA*C
KpnI_P1r_ACATTA	[PHO]TAATGTNNNNNAGATCGGAAGAGCGTCGTGTAGGGAAAGAGTGT
KpnI_P1f_CTACTA	ACACTCTTTCCCTACACGACGCTCTTCCGATCTNNNNNCTACTAGTA*C
KpnI_P1r_CTACTA	[PHO]TAGTAGNNNNNAGATCGGAAGAGCGTCGTGTAGGGAAAGAGTGT
KpnI_P1f_GTTACC	ACACTCTTTCCCTACACGACGCTCTTCCGATCTNNNNNGTTACCGTA*C
KpnI_P1r_GTTACC	[PHO]GGTAACNNNNNAGATCGGAAGAGCGTCGTGTAGGGAAAGAGTGT
#second adapter
flex_P2f	GTGACTGGAGTTCAGACGTGTGCTCTTCCGATCT
flex_P2r	[PHO]AATTAGATCGGAAGAGCGAGAACAA
#PCR primers
PCR1	AATGATACGGCGACCACCGAGATCTACACTCTTTCCCTACACGACG
PCR2_Idx_1_ATCACG	CAAGCAGAAGACGGCATACGAGATCGTGATGTGACTGGAGTTCAGACGTGTGC
PCR2_Idx_2_CGATGT	CAAGCAGAAGACGGCATACGAGATACATCGGTGACTGGAGTTCAGACGTGTGC
PCR2_Idx_3_TTAGGC	CAAGCAGAAGACGGCATACGAGATGCCTAAGTGACTGGAGTTCAGACGTGTGC
PCR2_Idx_4_TGACCA	CAAGCAGAAGACGGCATACGAGATTGGTCAGTGACTGGAGTTCAGACGTGTGC
PCR2_Idx_5_ACAGTG	CAAGCAGAAGACGGCATACGAGATCACTGTGTGACTGGAGTTCAGACGTGTGC
PCR2_Idx_6_GCCAAT	CAAGCAGAAGACGGCATACGAGATATTGGCGTGACTGGAGTTCAGACGTGTGC
PCR2_Idx_7_CAGATC	CAAGCAGAAGACGGCATACGAGATGATCTGGTGACTGGAGTTCAGACGTGTGC
PCR2_Idx_8_ACTTGA	CAAGCAGAAGACGGCATACGAGATTCAAGTGTGACTGGAGTTCAGACGTGTGC
PCR2_Idx_9_GATCAG	CAAGCAGAAGACGGCATACGAGATCTGATCGTGACTGGAGTTCAGACGTGTGC
PCR2_Idx_10_TAGCTT	CAAGCAGAAGACGGCATACGAGATAAGCTAGTGACTGGAGTTCAGACGTGTGC
PCR2_Idx_11_GGCTAC	CAAGCAGAAGACGGCATACGAGATGTAGCCGTGACTGGAGTTCAGACGTGTGC
PCR2_Idx_12_CTTGTA	CAAGCAGAAGACGGCATACGAGATTACAAGGTGACTGGAGTTCAGACGTGTGC

### Sheet: TableS4
ID	Fraction of mapped reads	species
384	0.413205	sagittata
69	0.412548	sagittata
59	0.470586	nemorensis
63	0.446454	sagittata
35	0.445397	hybrid
373	0.409732	hybrid
115	0.428126	sagittata
356	0.423745	sagittata
328	0.422355	sagittata
100	0.529482	nemorensis
347	0.47176	nemorensis
75	0.463234	sagittata
334	0.395136	sagittata
362	0.45907	nemorensis
64	0.41492	sagittata
73	0.416096	sagittata
107	0.480684	nemorensis
101	0.48966	nemorensis
365	0.41286	sagittata
27	0.505925	nemorensis
97	0.49181	nemorensis
72	0.405012	sagittata
2	0.42048	sagittata
341	0.436936	nemorensis
93	0.441178	nemorensis
66	0.421281	sagittata
91	0.441126	sagittata
113	0.397804	sagittata
333	0.407303	hybrid
110	0.481695	nemorensis
92	0.491538	nemorensis
344	0.393715	sagittata
94	0.401653	sagittata
332	0.417027	hybrid
377	0.417292	hybrid
330	0.416805	sagittata
24	0.492824	hybrid
358	0.449364	nemorensis
370	0.38846	sagittata
25	0.472129	nemorensis
383	0.42135	sagittata
96	0.412744	sagittata
379	0.418405	sagittata
102	0.414377	sagittata
338	0.406881	sagittata
324	0.411782	sagittata
335	0.424221	sagittata
114	0.427126	sagittata
352	0.417084	sagittata
103	0.500703	nemorensis
34	0.453148	sagittata
326	0.42399	sagittata
385	0.421863	sagittata
29	0.505922	nemorensis
105	0.498682	nemorensis
9	0.482167	nemorensis
71	0.40748	sagittata
342	0.406915	sagittata
3	0.489717	nemorensis
56	0.435632	hybrid
51	0.483421	nemorensis
16	0.411065	sagittata
55	0.506792	nemorensis
52	0.452832	nemorensis
62	0.4091	sagittata
376	0.413752	sagittata
38	0.46192	nemorensis
37	0.44193	hybrid
381	0.423564	sagittata
336	0.473537	hybrid
339	0.461626	nemorensis
364	0.429449	sagittata
32	0.435233	hybrid
387	0.403041	hybrid
17	0.422622	sagittata
99	0.481287	nemorensis
372	0.431681	hybrid
6	0.455353	hybrid
116	0.437918	sagittata
378	0.426058	sagittata
368	0.4668	nemorensis
19	0.446467	sagittata
323	0.428129	sagittata
337	0.443176	nemorensis
359	0.407402	sagittata
106	0.446976	nemorensis
353	0.398736	sagittata
118	0.41494	sagittata
111	0.434893	hybrid
5	0.445999	sagittata
57	0.459139	hybrid
104	0.453164	nemorensis
61	0.396902	sagittata
369	0.377628	hybrid
325	0.427176	sagittata
340	0.39361	sagittata
363	0.451809	nemorensis
361	0.456729	nemorensis
14	0.43088	hybrid
355	0.412626	sagittata
40	0.447534	hybrid
98	0.495158	nemorensis
119	0.434584	sagittata
8	0.409132	nemorensis
53	0.452905	hybrid
58	0.425929	sagittata
36	0.518329	nemorensis
67	0.447917	sagittata
30	0.526528	nemorensis
12	0.438906	hybrid
350	0.425959	sagittata
74	0.422738	sagittata
108	0.476476	nemorensis
343	0.396415	sagittata
360	0.422975	sagittata
120	0.443362	sagittata
31	0.433904	hybrid
70	0.400642	sagittata
26	0.497786	nemorensis
375	0.407161	hybrid
33	0.428177	sagittata
54	0.492248	nemorensis
386	0.401567	sagittata
367	0.507654	nemorensis
15	0.404091	sagittata
382	0.400495	sagittata
374	0.433247	hybrid
366	0.400619	sagittata
380	0.412807	sagittata
109	0.449977	nemorensis
371	0.44712	nemorensis
10	0.418147	sagittata
327	0.401727	sagittata
357	0.411722	sagittata

### Sheet: TableS5
ID	ITS species	PC 1
30	nemorensis	319.89
63	sagittata/hirsuta	-178.23
2	sagittata/hirsuta	-181.67
5	sagittata/hirsuta	-180.34
15	sagittata/hirsuta	-177.64
19	sagittata/hirsuta	-176.14
29	nemorensis	332.1
36	nemorensis	325.64
32	sagittata/hirsuta	-55.95

### Sheet: TableS6
ID	Population	PC1	DNA ratio (1/Vinca minor)	Ploidy	Species
29	C	-332.1	0.364583	diploid	nemorensis
94	F	175	0.37037	diploid	sagittata
104	G	-332.3	0.376963	diploid	nemorensis
114	H	179.9	0.375	diploid	sagittata
328	B	178	0.369792	diploid	sagittata
336	A-2	-116.14	0.357895	diploid	hybrid
350	Rvt	179.4	0.370166	diploid	sagittata
364	A-1	178.55	0.388601	diploid	sagittata
376	D	177.5	0.378238	diploid	sagittata
382	E	181.5	0.368421	diploid	sagittata
333	A-2	15.7	0.380435	diploid	hybrid
375	D	0.85	0.358696	diploid	hybrid
150	Adl-3	NA	0.79558	tetraploid	hirsuta
214	Mam-2	NA	0.783069	tetraploid	hirsuta

### Sheet: TableS7
Population	Species	Pi_ref	Pi_stacks
A-1	A.nemorensis	0.000139657	0.00010679
A-2	A.nemorensis	6.60014e-05	7.05018e-05
C	A.nemorensis	0.000131935	0.000106918
D	A.nemorensis	7.12511e-05	5.89672e-05
F	A.nemorensis	0.000129417	0.000101561
G	A.nemorensis	0.000112993	0.000105622
total	A.nemorensis	0.000153941	0.000126897
A-1	A. sagittata	0.000407886	0.000153188
B	A. sagittata	0.000332614	0.00012193
A-2	A. sagittata	0.000343853	0.000122065
D	A. sagittata	1.32612e-06	6.28109e-06
E	A. sagittata	0.000426353	0.000150825
F	A. sagittata	8.06675e-06	1.14353e-05
H	A. sagittata	0.000283836	9.60184e-05
I	A. sagittata	1.03075e-06	7.01698e-06
total	A. sagittata	0.000446259	0.000156611

### Sheet: TableS8
species	pop1	pop2	FST_ref	FST_stacks	Gdist_ref	Gdist_stacks
A. nemorensis	A-2	A-1	0.312	0.292	0.142738	0.0784825
A. nemorensis	C	A-1	0	0	0.0251839	0.020495
A. nemorensis	D	A-1	0.4002	0.3968	0.202791	0.106279
A. nemorensis	F	A-1	0.304	0.3075	0.207494	0.108815
A. nemorensis	G	A-1	0.0731	0.0741	0.0561483	0.0373899
A. nemorensis	I	A-1	0.1955	0.2115	0.309839	0.151524
A. nemorensis	C	A-2	0.32	0.2755	0.12657	0.0686633
A. nemorensis	D	A-2	0.4926	0.4144	0.148641	0.0776687
A. nemorensis	F	A-2	0.3881	0.3441	0.189138	0.0992977
A. nemorensis	G	A-2	0	0	0.0350595	0.0288043
A. nemorensis	I	A-2	0.4655	0.3799	0.258838	0.132837
A. nemorensis	D	C	0.4224	0.396	0.19827	0.102299
A. nemorensis	F	C	0.3043	0.2894	0.194166	0.100561
A. nemorensis	G	C	0.0748	0.0619	0.0426	0.0304572
A. nemorensis	I	C	0.208	0.1824	0.280719	0.135455
A. nemorensis	F	D	0.4592	0.4363	0.250413	0.125405
A. nemorensis	G	D	0.384	0.3291	0.149991	0.0823056
A. nemorensis	I	D	0.5001	0.4857	0.314701	0.154164
A. nemorensis	G	F	0.2829	0.2625	0.168817	0.0938815
A. nemorensis	I	F	0.0403	0.0398	0.215367	0.105564
A. nemorensis	I	G	0.2127	0.1736	0.24773	0.130169
A. sagittata	A-2	A-1	0	0	0.0238621	0.0207425
A. sagittata	B	A-1	0.2914	0.2586	0.133934	0.0858523
A. sagittata	D	A-1	0.4808	0.3595	0.210606	0.10655
A. sagittata	E	A-1	0	0	0.0287359	0.0184616
A. sagittata	F	A-1	0.3929	0.3828	0.181867	0.120681
A. sagittata	G	A-1	0	0	0.150322	0.101827
A. sagittata	H	A-1	0	0	0.0622217	0.0434396
A. sagittata	I	A-1	0.4741	0.4582	0.183432	0.119997
A. sagittata	B	A-2	0.3954	0.3659	0.152711	0.0935275
A. sagittata	D	A-2	0.5266	0.42	0.188136	0.093555
A. sagittata	E	A-2	0.0471	0.0369	0.0369482	0.0262967
A. sagittata	F	A-2	0.4299	0.4258	0.159143	0.102335
A. sagittata	G	A-2	0	0	0.127299	0.0845813
A. sagittata	H	A-2	0.0206	0.0297	0.0540765	0.0405098
A. sagittata	I	A-2	0.5003	0.492	0.160638	0.10207
A. sagittata	D	B	0.7084	0.6563	0.324846	0.178995
A. sagittata	E	B	0.3327	0.3067	0.139167	0.0880934
A. sagittata	F	B	0.6873	0.6569	0.344591	0.210124
A. sagittata	G	B	0.4661	0.4091	0.315703	0.1833
A. sagittata	H	B	0.4867	0.472	0.223024	0.139135
A. sagittata	I	B	0.7247	0.6952	0.346925	0.209692
A. sagittata	E	D	0.3663	0.2983	0.15839	0.087815
A. sagittata	F	D	0.9888	0.941	0.329792	0.193356
A. sagittata	G	D	0.9815	0.9036	0.237785	0.13526
A. sagittata	H	D	0.4768	0.3944	0.132687	0.0689306
A. sagittata	I	D	0.9971	0.9561	0.331866	0.193249
A. sagittata	F	E	0.3181	0.3305	0.159265	0.10385
A. sagittata	G	E	0	0	0.141813	0.0919932
A. sagittata	H	E	0.0965	0.1047	0.0640605	0.0462907
A. sagittata	I	E	0.4032	0.4068	0.161315	0.103421
A. sagittata	G	F	0.9166	0.7745	0.121988	0.0807829
A. sagittata	H	F	0.641	0.6544	0.258903	0.173261
A. sagittata	I	F	0.1245	0.0124	0.00214085	0.00564536
A. sagittata	H	G	0.1643	0.2527	0.169989	0.117929
A. sagittata	I	G	0.9652	0.8369	0.123057	0.0805068
A. sagittata	I	H	0.6873	0.6965	0.261328	0.173431
